# Differential effects of soil conservation practices on arthropods and crop yields

**DOI:** 10.1101/2021.12.06.471474

**Authors:** Elinor M. Lichtenberg, Ivan Milosavljević, Alistair J. Campbell, David W. Crowder

## Abstract

Many agricultural management tactics, such as reduced tillage, aim to promote biodiversity and ecosystem services. Responses to such tactics can be context dependent, however, and differentially impact (i) functional groups of service-providing organisms and (ii) crop yields. In canola (*Brassica napus* L., *B. rapa* L.) crop fields we assessed how soil tillage and landscape context (amount of semi-natural habitat within 1 km of each field) affected arthropod biodiversity and crop yield. We assessed effects of full (multiple tillage passes that leave soil surface bare), intermediate (tilled once and some stubble remains), or no (seed planted directly into last year’s stubble) tillage on functional groups with unique diets and reproductive strategies: (i) herbivores, (ii) kleptoparasites, (iii) parasitoids, (iv) pollinators, and (v) predators. Effects of tillage and landscape context on arthropod abundance and diversity varied across functional groups. Pollinators responded strongest to tillage, benefitting from intermediate tillage. Predators and herbivores responded strongly to landscape context, as both were more abundant in landscapes with more semi-natural habitat. Our results suggest natural history differences among functional groups mediate effects of landscape context on biodiversity. However, variation in arthropod communities had little effect on canola crop yield. The effects of soil management practices on aboveground arthropods are complex, and practices thought to increase some aspects of agricultural sustainability may not be beneficial in other contexts. Identifying practices such as intermediate tillage that may increase soil quality and arthropod diversity is a key to designing agricultural ecosystems that will effectively benefit both biodiversity and human well-being.
