## Supplementary material for "Differential effects of soil conservation practices on arthropods and crop yields": Table S12

site	Coleoptera.Chrysomelidae	Coleoptera.Curculionidae	Coleoptera.Meloidae	Diptera.Sciaroidea	Hemiptera.Aphididae	Hemiptera.Cicadellidae	Hemiptera.Miridae	Hemiptera.Miridae.Lygus	Lepidoptera.Yponomeutoidea	Thysanoptera.Thripidae	Coleoptera.Cerambycidae	Orthoptera.Acrididae	Hemiptera.Cercopidae	Coleoptera.Scarabaeidae	Hemiptera.Pentatomidae	Coleoptera.Dermestidae	Coleoptera.Scraptiidae	Hemiptera.Coreoidea	Hemiptera.Berytidae	Orthoptera.Gryllidae
Be2	6	15	1	2	118	3	13	26	22	723	0	0	0	0	0	0	0	0	0	0
Cl1	5	0	0	5	19	7	0	0	0	0	2	0	0	0	0	0	0	0	0	0
Cl2	0	0	1	49	11	0	3	2	0	106	1	0	0	0	0	0	0	0	0	0
Cl4	8	9	0	21	528	1	10	36	13	469	0	1	0	0	0	0	0	0	0	0
Co1	2	6	0	2	1	7	10	15	0	1	0	0	0	0	0	0	0	0	0	0
Co4	30	2	0	18	415	5	5	29	2	31	0	0	1	0	0	0	0	0	0	0
Co5	9	0	0	27	24	3	3	4	0	601	0	0	0	0	0	0	0	0	0	0
Dr1	4	1	1	31	16	15	17	15	0	181	1	1	0	0	0	0	0	0	0	0
Dr3	0	0	0	16	117	15	14	4	1	163	0	0	0	1	0	0	0	0	0	0
Hi1	0	5	1	33	9	2	12	35	0	34	1	0	0	0	0	0	0	0	0	0
Hi2	0	0	0	25	0	3	12	0	0	0	0	0	0	0	0	0	0	0	0	0
Je1	0	0	5	55	3	5	2	6	0	5	0	1	0	0	1	0	0	0	0	0
Je2	0	4	0	57	92	7	1	2	0	71	1	0	0	0	0	0	0	0	0	0
Je3	5	12	2	52	347	5	4	16	12	777	0	1	0	0	0	1	1	0	0	0
Je4	4	3	1	18	16	3	23	0	0	17	0	1	0	0	0	0	0	0	0	0
Od1	1	0	0	10	2	3	0	0	0	2	0	0	0	0	0	0	0	1	0	0
Od2	0	59	0	35	77	22	3	17	21	1535	0	0	0	0	0	0	0	0	0	0
Ol2	1	0	0	4	213	7	8	11	5	97	0	0	0	0	0	0	0	0	0	0
Ol3	465	0	5	795	67	13	25	67	8	927	24	0	0	0	0	0	52	0	0	0
Pc2	1	2	3	6	3	4	0	3	0	118	0	0	0	0	0	0	0	0	0	0
Pc4	0	2	47	3	309	28	31	7	20	281	0	0	0	0	1	0	0	0	1	1
St10	1	0	0	168	36	2	0	0	0	50	1	0	0	0	0	0	1	0	0	0
St3	0	0	0	34	5	1	4	20	0	76	2	0	0	0	0	0	0	0	0	0
St7	14	1	0	213	27	4	19	24	0	1	31	0	0	0	0	0	0	0	0	0
St8	1	0	0	276	163	1	1	6	9	241	0	0	0	0	0	0	0	0	0	0
UK	0	0	0	25	20	1	0	18	0	14	0	0	0	0	0	0	0	0	0	0
UK2	2	0	1	28	671	4	12	32	0	220	0	0	0	0	0	0	0	0	0	0
UP	1	2	1	10	91	2	5	20	0	120	0	0	0	0	1	0	0	0	0	0
UP4	14	3	0	4	651	2	3	44	17	261	2	0	0	0	1	0	0	0	0	0
Wi1	2	2	5	19	27	7	8	18	0	62	2	0	0	0	1	0	0	0	0	0
